# An open source microfluidic sorter for *Caenorhabditis* nematodes

**DOI:** 10.1101/780502

**Authors:** Nadine Timmermeyer, Stephen A. Banse, Joseph H. North, Matthew Sottile, Shawn R. Lockery, Patrick C. Phillips

**Author notes:** These authors contributed equally to this work (Nadine Timmermeyer, Stephen A. Banse).

## Abstract

Rapid and accurate sorting of biological samples is extremely useful in a wide variety of applications. The model nematode *Caenorhabditis elegans* lends itself to automated fluid-flow based sorting because of its ability to live in aqueous solutions. Here, we build upon previous developments to construct a microfluidic device capable of sorting individuals based on a variety of characteristics, with a specific application toward differentiating fluorescently marked individuals. We find that our new design generates highly repeatable pools of sorted individuals. In general, there tends to be a tradeoff between precision and speed that can be optimized based on several different factors. Importantly, sorting does not decrease offspring production, and individuals can be sorted multiple times for increased precision. We provide detailed parts lists, schematics and software to allow implementation of these methods in other laboratories. Our results demonstrate that custom-made sorter chips can be a flexible and versatile addition to the nematode experimental toolbox.
