## Supplementary material for "An open source microfluidic sorter for *Caenorhabditis* nematodes": S11 Data

### Sheet: Scenario A
date	no	hatch off no	type of sorting	original ratio (female:(female+male), glow:(glow+nonglow), myo-2:(myo-2+unc-122)	sorting into…	count right	count wrong	precision	time (mins)	total worms	worm strain(s)	order
32515	29	14	myo-2:unc-122	0.5	myo-2	793	48	0.94		2780	SL589/SL804	1
32515	29	14	myo-2:unc-122	0.5	unc-122	1018	76	0.93		2780	SL589/SL804	1
32615	30	14	myo-2:unc-122	0.5	myo-2	2125	57	0.97		4820	SL589/SL804	2
32615	30	14	myo-2:unc-122	0.5	unc-122	627	41	0.94		4820	SL589/SL804	2
32715	31	14	myo-2:unc-122	0.5	myo-2	1069	40	0.96	120	2403	SL589/SL804	3
32715	31	14	myo-2:unc-122	0.5	unc-122	351	8	0.98	120	2403	SL589/SL804	3
32815	32	14	myo-2:unc-122	0.5	myo-2	1318	21	0.98	120	2832	SL589/SL804	4
32815	32	14	myo-2:unc-122	0.5	unc-122	535	28	0.95	120	2832	SL589/SL804	4
32915	33	14	myo-2:unc-122	0.5	myo-2	950	27	0.97	90	2491	SL589/SL804	5
32915	33	14	myo-2:unc-122	0.5	unc-122	786	34	0.96	90	2491	SL589/SL804	5

### Sheet: Scenario B
date	no	hatch off no	type of sorting	original ratio (female:(female+male), glow:(glow+nonglow), myo-2:(myo-2+unc-122)	sorting into…	count right	count wrong	precision	time (mins)	total worms	worm strain(s)	order
20315	12	6	female:male	0.55	female	772	226	0.77		3419	PX581	1
20315	12	6	female:male	0.45	male	840	79	0.91		3419	PX581	1
20415	13	6	female:male	0.45	female	604	185	0.77		2727	PX581	2
20415	13	6	female:male	0.55	male	759	54	0.93		2727	PX581	2
20515	14	7	female:male	0.48	female	906	259	0.78		2289	PX581	3
20515	14	7	female:male	0.52	male	501	25	0.95		2289	PX581	3
31615	26	13	female:male	0.52	female	806	66	0.92	120	1176	PX581	4	588
31615	26	13	female:male	0.52	male	175	17	0.91	120	1176	PX581	4	588
31715	27	13	female:male	0.55	female	1112	236	0.82	120	1978	PX581	5	989
31715	27	13	female:male	0.55	male	351	41	0.9	120	1978	PX581	5	989
31815	28	13	female:male	0.5	female	801	194	0.81	120	1492	PX581	6	746
31815	28	13	female:male	0.5	male	241	27	0.9	120	1492	PX581	6	746

### Sheet: Scenario C
date	no	hatch off no	type of sorting	original ratio (female:(female+male), glow:(glow+nonglow), myo-2:(myo-2+unc-122)	sorting into…	count right	count wrong	precision	time (mins)	total worms	worm strain(s)	order
21615	15	8	glow:nonglow	0.49	glow	1143	68	0.94	150	2770	PX581/N2	4
21615	15	8	glow:nonglow	0.51	nonglow	1347	201	0.87	150	2770	PX581/N2	4
21715	16	8	glow:nonglow	0.66	glow	1175	57	0.95		1980	PX581/N2	2
21715	16	8	glow:nonglow	0.34	nonglow	604	76	0.89		1980	PX581/N2	2
21815	17	9	glow:nonglow	0.44	glow	687	37	0.95		1652	PX581/N2	1
21815	17	9	glow:nonglow	0.56	nonglow	888	40	0.96		1652	PX581/N2	1
22015	18	10	glow:nonglow	0.92	glow	1120	16	0.99		1274	PX581/N2	8
22015	18	10	glow:nonglow	0.08	nonglow	82	49	0.63		1274	PX581/N2	8
22415	19	10	glow:nonglow	0.87	glow	654	17	0.97	60	790	PX581/N2	7
22415	19	10	glow:nonglow	0.13	nonglow	84	34	0.71	60	790	PX581/N2	7
22715	20	10	glow:nonglow	0.71	glow	875	11	0.99	120	1280	PX581/N2	5
22715	20	10	glow:nonglow	0.29	nonglow	363	31	0.92	120	1280	PX581/N2	5
30215	21	11	glow:nonglow	0.33	glow	541	97	0.85	120	1650	PX581/N2	3
30215	21	11	glow:nonglow	0.67	nonglow	1008	4	1	120	1650	PX581/N2	3
30315	22	11	glow:nonglow	0.94	glow	2227	26	0.99	120	2402	PX581/N2	9
30315	22	11	glow:nonglow	0.06	nonglow	112	37	0.75	120	2402	PX581/N2	9
30415	23	12	glow:nonglow	0.85	glow	2375	75	0.97	120	2881	PX581/N2	6
30415	23	12	glow:nonglow	0.15	nonglow	352	79	0.82	120	2881	PX581/N2	6
30515	24	12	glow:nonglow	0.06	glow	46	15	0.75	75	920	PX581/N2	10
30515	24	12	glow:nonglow	0.94	nonglow	852	7	0.99	75	920	PX581/N2	10
30615	25	12	glow:nonglow	0.04	glow	63	74	0.46	120	2515	PX581/N2	11
30615	25	12	glow:nonglow	0.96	nonglow	2352	26	0.99	120	2515	PX581/N2	11

### Sheet: Fitness
ID	Treatment	offs1	offs2	offs3	total offspring	dead on day	censor
1	sorted	61	213	100	374	10	1
2	sorted	129	246	110	485	10	1
3	sorted	149	210	84	443	10	1
4	sorted	139	250	84	473	4	0
5	not sorted	149	175	69	393	10	1
6	sorted	159	121	0	280	10	1
7	not sorted	210	242	139	591	10	1
8	not sorted	101	180	32	313	10	1
9	sorted	54	160	48	262	5	0
10	sorted	156	180	59	395	4	0
11	not sorted	93	199	31	323	10	1
12	not sorted	106	254	135	495	10	1
13	not sorted	52	217	75	344	10	1
14	not sorted	93	143	82	318	10	1
15	sorted	108	184	0	292	10
16	not sorted	127	231	82	440	10	1
17	sorted	110	178	0	288	10
18	sorted	90	60	42	192	10	1
19	not sorted	49	151	0	200	10
20	not sorted	99	194	60	353	5	0
21	sorted	70	158	119	347	10	1
22	not sorted	135	192	62	389	10	1
23	not sorted	210	0	0	210	10	1
24	not sorted	145	214	56	415	10	1
25	sorted	108	246	79	433	10	1
26	not sorted	27	110	0	137	10	1
27	sorted	119	200	49	368	5	0
28	not sorted	144	272	39	455	10	1
29	sorted	157	195	34	386	5	0
30	not sorted	0	189	73	262	10	1
31	not sorted	48	241	41	330	10	1
32	not sorted	99	212	32	343	10	1
33	sorted	80	181	67	328	10	1
34	sorted	2	0	0	2	5	0
35	sorted	129	172	105	406	10	1
36	sorted					10	0
37	not sorted	99	212	81	392	10	1
38	not sorted	73	159	0	232	10	1
39	sorted	96	171	28	295	10	1
40	not sorted	163	137	72	372	10	1
41	sorted	92	197	39	328	10	1
42	not sorted	108	208	69	385	10	1
43	sorted					10	0
44	not sorted	66	186	107	359	10	1
45	sorted	59	182	81	322	10	1
46	sorted	88	218	27	333	10	1
47	not sorted	121	148	32	301	10	1
48	sorted	160	215	24	399	10	1
49	not sorted	106	146	0	252	10
50	sorted	90	155	7	252	10	1
51	not sorted	122	181	93	396	10	1
52	sorted	74	230	144	448	10	1
53	sorted					10	0
54	not sorted	97	216	57	370	10	1
55	not sorted	140	210	46	396	10	1
56	sorted	78	189	24	291	10	1
57	sorted					10	0
58	not sorted	86	0	0	86	1	0
59	not sorted	0	0	0	0	10	0
60	sorted	170	197	58	425	10	1
